# Inferring and perturbing cell fate regulomes in human cerebral organoids

**DOI:** 10.1101/2021.08.24.457460

**Authors:** Jonas S. Fleck, Sophie M.J. Jansen, Damian Wollny, Makiko Seimiya, Fides Zenk, Malgorzata Santel, Zhisong He, J. Gray Camp, Barbara Treutlein

## Abstract

Self-organizing cerebral organoids grown from pluripotent stem cells combined with single-cell genomic technologies provide opportunities to explore gene regulatory networks (GRNs) underlying human brain development. Here we acquire single-cell transcriptome and accessible chromatin profiling data over a dense time course covering multiple phases of organoid development including neuroepithelial formation, patterning, brain regionalization, and neurogenesis. We identify temporally dynamic and brain region-specific regulatory regions, and cell interaction analysis reveals emergent patterning centers associated with regionalization. We develop Pando, a flexible linear model-based framework that incorporates multi-omic data and transcription binding site predictions to infer a global GRN describing organoid development. We use pooled genetic perturbation with single-cell transcriptome readout to assess transcription factor requirement for cell fate and state regulation in organoid. We find that certain factors regulate the abundance of cell fates, whereas other factors impact neuronal cell states after differentiation. We show that the zinc finger protein GLI3 is required for cortical fate establishment in humans, recapitulating previous work performed in mammalian model systems. We measure transcriptome and chromatin accessibility in normal or GLI3-perturbed cells and identify a regulome central to the dorsoventral telencephalic fate decision. This regulome suggests that Notch effectors HES4/5 are direct GLI3 targets, which together coordinate cortex and ganglionic eminence diversification. Altogether, we provide a framework for how multi-brain region model systems and single-cell technologies can be leveraged to reconstruct human brain developmental biology.
