## Supplemental data 1-12 for "Inferring and perturbing cell fate regulomes in human cerebral organoids": Data_S1.xlsx

### Sheet: Sheet1
	Overview RNA-Seq and ATAC-seq data: Single-cell genomic analysis of human and chimpanzee organoids
Early time course RNA + ATAC
Sample	Cell line	Number of organoids	Time point (day)	Cryopreservation	Assay	Number of cell retrieved	Sequencer	Additional library notes	median #genes detected RNA (CellRanger)	median #UMI/cell RNA (Cellranger)	median #high quality fragments per cell ATAC (Cell ranger)
Day_4_RNA	H9, 409b2, hoik_1, wibj_2	10 per line	4	TRUE	Chromium Single Cell 3’ V3	1204	Novaseq	Additional Illumina Free Adapter Blocking	6435	35869
Day_7_RNA	H9, 409b2, hoik_1, wibj_2	10 per line	7	TRUE	Chromium Single Cell 3’ V3	2374	Novaseq	Additional Illumina Free Adapter Blocking	5004	20590
Day_9_RNA	H9, 409b2, hoik_1, wibj_2	10 per line	9	TRUE	Chromium Single Cell 3’ V3	2368	Novaseq	Additional Illumina Free Adapter Blocking	4759	18686
Day_11_RNA	H9, 409b2, hoik_1, wibj_2	10 per line	11	TRUE	Chromium Single Cell 3’ V3	3324	Novaseq	Additional Illumina Free Adapter Blocking	4336	16097
Day_12_RNA	H9, 409b2, hoik_1, wibj_2	5 per line	12	TRUE	Chromium Single Cell 3’ V3	6109	Novaseq	Additional Illumina Free Adapter Blocking	2533	8503
Day_16_RNA	H9, 409b2, hoik_1, wibj_2	5 per line	16	TRUE	Chromium Single Cell 3’ V3	2514	Novaseq	Additional Illumina Free Adapter Blocking	935	1845
Day_18_RNA	H9, 409b2, hoik_1, wibj_2	5 per line	18	TRUE	Chromium Single Cell 3’ V3	11264	Novaseq	Additional Illumina Free Adapter Blocking	3232	9516
Day_21_RNA	H9, 409b2, hoik_1, wibj_2	5 per line	21	TRUE	Chromium Single Cell 3’ V3	11784	Novaseq	Additional Illumina Free Adapter Blocking	3461	10859
Day_26_RNA	H9, 409b2, hoik_1, wibj_2	4 hoik, 3 other	26	TRUE	Chromium Single Cell 3’ V3	11403	Novaseq	Additional Illumina Free Adapter Blocking	2775	7760
Day_31_RNA	H9, 409b2, hoik_1, wibj_2	4 hoik, 3 other	31	TRUE	Chromium Single Cell 3’ V3	11507	Novaseq	Additional Illumina Free Adapter Blocking	3012	8477
Day_61_RNA_fresh	H9, 409b2, hoik_1, wibj_2	4 hoik, 3 other	61	FALSE	Chromium Single Cell 3’ V3	9876	Novaseq	Additional Illumina Free Adapter Blocking	3092	8335
Day_61_RNA	H9, 409b2, hoik_1, wibj_2	4 hoik, 3 other	61	TRUE	Chromium Single Cell 3’ V3	4086	Novaseq	Additional Illumina Free Adapter Blocking	2971	8027
Day_4_ATAC	H9, 409b2, hoik_1, wibj_2	Same cell suspension as used for RNAseq	4	TRUE	Chromium Single Cell ATAC V1	887	Novaseq	Additional double sided (1.2-0.75x) cleanup with AMPureXP beads (Beckman Coulter) and Illumina Free Adapter Blocking			245961
Day_7_ATAC	H9, 409b2, hoik_1, wibj_2		7	TRUE	Chromium Single Cell ATAC V1	2620	Novaseq	Additional double sided (1.2-0.75x) cleanup with AMPureXP beads (Beckman Coulter) and Illumina Free Adapter Blocking			80866
Day_9_ATAC	H9, 409b2, hoik_1, wibj_2		9	TRUE	Chromium Single Cell ATAC V1	10781	Novaseq	Additional double sided (1.2-0.75x) cleanup with AMPureXP beads (Beckman Coulter) and Illumina Free Adapter Blocking			13486
Day_11_ATAC	H9, 409b2, hoik_1, wibj_2		11	TRUE	Chromium Single Cell ATAC V1	6772	Novaseq	Additional double sided (1.2-0.75x) cleanup with AMPureXP beads (Beckman Coulter) and Illumina Free Adapter Blocking			19680
Day_12_ATAC	H9, 409b2, hoik_1, wibj_2		12	TRUE	Chromium Single Cell ATAC V1	6550	Novaseq	Additional double sided (1.2-0.75x) cleanup with AMPureXP beads (Beckman Coulter) and Illumina Free Adapter Blocking			23432
Day_16_ATAC	H9, 409b2, hoik_1, wibj_2		16	TRUE	Chromium Single Cell ATAC V1	7478	Novaseq	Additional double sided (1.2-0.75x) cleanup with AMPureXP beads (Beckman Coulter) and Illumina Free Adapter Blocking			17908
Day_18_ATAC	H9, 409b2, hoik_1, wibj_2		18	TRUE	Chromium Single Cell ATAC V1	10134	Novaseq	Additional double sided (1.2-0.75x) cleanup with AMPureXP beads (Beckman Coulter) and Illumina Free Adapter Blocking			15848
Day_21_ATAC	H9, 409b2, hoik_1, wibj_2		21	TRUE	Chromium Single Cell ATAC V1	8241	Novaseq	Additional double sided (1.2-0.75x) cleanup with AMPureXP beads (Beckman Coulter) and Illumina Free Adapter Blocking			17116
Day_26_ATAC	H9, 409b2, hoik_1, wibj_2		26	TRUE	Chromium Single Cell ATAC V1	6894	Novaseq	Additional double sided (1.2-0.75x) cleanup with AMPureXP beads (Beckman Coulter) and Illumina Free Adapter Blocking			21680
Day_31_ATAC	H9, 409b2, hoik_1, wibj_2		31	TRUE	Chromium Single Cell ATAC V1	7268	Novaseq	Additional double sided (1.2-0.75x) cleanup with AMPureXP beads (Beckman Coulter) and Illumina Free Adapter Blocking			23066
Day_61_ATAC_lane1	H9, 409b2, hoik_1, wibj_2		61	TRUE	Chromium Single Cell ATAC V1	3160	Novaseq	Additional double sided (1.2-0.75x) cleanup with AMPureXP beads (Beckman Coulter) and Illumina Free Adapter Blocking			27645
Day_61_ATAC_lane2	H9, 409b2, hoik_1, wibj_2		61	TRUE	Chromium Single Cell ATAC V1	3635	Novaseq	Additional double sided (1.2-0.75x) cleanup with AMPureXP beads (Beckman Coulter) and Illumina Free Adapter Blocking			28368
Perturbation (Crop-seq) experiment
Sample	Cell line		Time point		Assay	Number of cell retrieved	Sequencer	Additional library notes	median #genes detected RNA (CellRanger)	median #UMI/cell RNA (Cellranger)	median #high quality fragments per cell ATAC (Cell ranger)
Cropseq_org1	409b2 iCRISPR Cas9 nuclease	1 organoid	60	FALSE	Chromium Single Cell 3’ V3	5625	Novaseq	Additional Illumina Free Adapter Blocking	2103	5083
Cropseq_org2	409b2 iCRISPR Cas9 nuclease	1 organoid	60	FALSE	Chromium Single Cell 3’ V3	6711	Novaseq	Additional Illumina Free Adapter Blocking	1877	4366
Cropseq_org3	409b2 iCRISPR Cas9 nuclease	1 organoid	60	FALSE	Chromium Single Cell 3’ V3	6000	Novaseq	Additional Illumina Free Adapter Blocking	1711	3803
Cropseq_pool_lane1	409b2 iCRISPR Cas9 nuclease	4 orgnaoids	60	FALSE	Chromium Single Cell 3’ V3	18309	Novaseq	Additional Illumina Free Adapter Blocking	2175	5166
Cropseq_pool_lane2	409b2 iCRISPR Cas9 nuclease		60	FALSE	Chromium Single Cell 3’ V3	18553	Novaseq	Additional Illumina Free Adapter Blocking	2207	5162
Cropseq_pool_lane3	409b2 iCRISPR Cas9 nuclease		60	FALSE	Chromium Single Cell 3’ V3	19814	Novaseq	Additional Illumina Free Adapter Blocking	2392	5853
GLI3
Sample	Cell line		Time point		Assay	Number of cell retrieved	Sequencer	Additional notes	median #genes detected RNA (CellRanger)	median #UMI/cell RNA (Cellranger)	median #high quality fragments per cell ATAC (Cell ranger)
GLI3_KO1_Batch1	409b2 iCRISPR nickase GLI3 KO1	1 organoid	45	FALSE	Chromium Single Cell 3’ V2	5802	HiSeq RapidRun		1813	4902
GLI3_KO2_Batch1	409b2 iCRISPR nickase GLI3 KO2	1 organoid	45	FALSE	Chromium Single Cell 3’ V2	4755	HiSeq RapidRun		1566	1566
GLI3_WT_Batch1_org1	409b2 iCRISPR nickase GLI3 WT1	1 organoid	45	FALSE	Chromium Single Cell 3’ V2	5494	HiSeq RapidRun		2135	6247
GLI3_WT_Batch1_org2	409b2 iCRISPR nickase GLI3 WT1	1 organoid	45	FALSE	Chromium Single Cell 3’ V2	4644	HiSeq RapidRun		1809	4888
GLI3_KO1_Batch2	409b2 iCRISPR nickase GLI3 KO1	1 organoid	45	FALSE	Chromium Single Cell 3’ V2	4391	HiSeq HighOutput		2383	6834
GLI3_KO2_Batch2	409b2 iCRISPR nickase GLI3 KO2	1 organoid	45	FALSE	Chromium Single Cell 3’ V2	3915	HiSeq HighOutput		2295	6095
GLI3_WT_Batch2	409b2 iCRISPR nickase GLI3 WT1	1 organoid	45	FALSE	Chromium Single Cell 3’ V2	5346	HiSeq HighOutput		2946	8944
GLI3_KO1_day19	409b2 iCRISPR nickase GLI3 KO1	10 organoids	19	FALSE	Chromium Single Cell Multiome ATAC + Gene Expression	8733	Novaseq	Additional double sided (1.2-0.75x) cleanup with AMPureXP beads (Beckman Coulter) and Illumina Free Adapter Blocking	2627	6349	19230
GLI3_KO2_day19	409b2 iCRISPR nickase GLI3 KO2	10 organoids	19	FALSE	Chromium Single Cell Multiome ATAC + Gene Expression	8875	Novaseq	Additional double sided (1.2-0.75x) cleanup with AMPureXP beads (Beckman Coulter) and Illumina Free Adapter Blocking	3077	7731	20264
GLI3_WT_day19	409b2 iCRISPR nickase GLI3 WT1	10 organoids	19	FALSE	Chromium Single Cell Multiome ATAC + Gene Expression	7660	Novaseq	Additional double sided (1.2-0.75x) cleanup with AMPureXP beads (Beckman Coulter) and Illumina Free Adapter Blocking	2576	6060	22490
