## Supplemental data 1-12 for "Inferring and perturbing cell fate regulomes in human cerebral organoids": Data_S2.xlsx

### Sheet: Sheet1
Full timecourse highly variable genes	DLX5,DDIT3,POU5F1,HES4,HES5,JUN,MAFB,SIX6,ATF3,FOXC1,GATA3,CEBPB,ATF5,BHLHE40,ID1,EGR1,KLF6,NR2F1,ELF3,IRX2,TFAP2A,LHX1,DLX6,FOXH1,ID3,LHX2,EMX2,JUND,MSX2,DMRTA2,NKX2-8,PITX2,NR2F2,SIX1,EGR4,CENPA,HESX1,IRX1,DMRTA1,SIX3,MAFF,SP5,HMGB2,FEZF2,TFAP2B,RAX,HAND1,NANOG,GRHL3,ARX,PAX6,HES1,TWIST1,SOX15,GRHL1,PAX2,ETV7,FOXA2,FOXG1,HMX2,ID2,ZFP36L2,BHLHE41,ZIC1,ZNF750,FOSL1,FOXO1,ID4,FOXB1,NEUROG2,FOXC2,P…
Organizer markers	BEX4,EMB,SLC2A1,NPM3,PCLAF,SIX3,WFDC2,FGF8,GJA1,PTPRM,MECOM,MEST,DUSP6,IL17RD,FGF19,SCUBE1,SPRY1,FGF17,PRDM16,DLK1,IGFBP2,ZIC4,RRM2,CCND1,STMN2,LHX5,LHX2,ZIC1,CNTNAP2,LDHB,RGCC,DDAH1,SLC35F1,CREB5,SFRP1,CSMD1,PEA15,NFIA,SLC1A3,FABP7,CTNND2,GPM6B,PTN,ALDOC,PTPRZ1,PLPP3,CADM2,NFIB,NLGN1,MEIS2,EPHA5,NTM,JUN,DBI,CKB,CST3,ZBTB20,CELF2,TUBB2B,RTN1,LMX1A,WLS,SOCS2,LMO2,CD63,RSPO1,TRPM3,TMEM108,TENM4,TTR…
Neuroectoderm highly variable genes	HES5,ID3,JUN,WLS,TXNIP,S100A11,PHLDA3,CENPF,LEFTY1,LEFTY2,ACTA1,SIX3,EPCAM,SP5,IGFBP2,IGFBP5,TDGF1,ANXA3,CENPE,PITX2,APELA,IRX2,IRX1,FST,ENC1,HAPLN1,CXCL14,SCGB3A2,MSX2,BTNL9,SERPINB9,TFAP2A,EDN1,POU5F1,TPBG,FABP7,CLDN4,SEMA3E,DLX5,TAC1,PTN,RARRES2,PGK1,GPC3,FGF17,STC1,ADAM28,STMN4,TERF1,TMEM64,LHX2,LMO1,LDHA,PAX6,GSTP1,TAGLN,GATA3,VIM,DKK1,DDIT4,ACTA2,FGFBP3,CYP26A1,FGF8,EMX2,CUZD1,MKI67,BNIP3,S…
Neuroepithelium highly variable genes	TNFRSF9,WNT4,POU3F1,CDC20,JUN,FOXD3,WLS,PSRC1,C1orf105,RGS16,ASPM,CENPA,CYP1B1,KCNK12,NCKAP5,SP9,ZNF385B,IGFBP5,MITF,BFSP2,ZIC1,PTTG2,BTC,PARM1,ADH6,CENPE,SFRP2,BHMT,PCSK1,EGR1,CDKN1A,TFAP2B,CALHM6,NPY,IGFBP3,PVRIG,VGF,EN2,SAT1,ARHGEF6,STMN4,MSC,CA2,DMRTA1,ANXA1,TAL2,PRRX2,TUBB4B,IFITM3,SLC22A18AS,OR52H1,CCKBR,CAVIN3,ADM,FGF3,TAGLN,KLF6,DKK1,EGR2,SFTPD,CYP26A1,PAX2,FGF8,JAKMIP3,CDCA3,CFAP73,POSTN…
Branching highly variable genes	MXRA8,CCDC27,TNFRSF9,EPHA2,NBL1,WNT4,TCEA3,ID3,LIN28A,PTAFR,COL16A1,POU3F1,TMEM125,CDC20,TAL1,PODN,NFIA,L1TD1,FOXD3,IL12RB2,WLS,DEPDC1,ARHGAP29,PSRC1,GPR61,GJA5,CTSK,S100A10,BCAN,CRABP2,CFAP126,C1orf105,MR1,ZNF648,RGS16,CFHR3,ASPM,LHX9,ASCL5,ATF3,CENPF,SLC30A10,WNT9A,NID1,ID2,RRM2,CENPA,VIT,CYP1B1,PKDCC,OXER1,HAAO,SIX3,KCNK12,EFEMP1,PROKR1,CYP26B1,TRABD2A,FOXI3,ACOXL,BCL2L11,PAX8,EN1,C1QL2,TMEM16…
GRN features	NEAT1,HAPLN1,TAGLN,MT1E,S100A11,LINC01405,MT2A,DHRS2,CYP26A1,TDGF1,MT1X,DLX5,IGFBP5,DDIT3,FGFBP3,EPCAM,GDF15,ISG15,TOP2A,DDIT4,POU5F1,HES4,WLS,UBE2C,CYP1B1,ANKRD37,ACTA1,PMAIP1,DKK1,TAC1,S100A10,KPNA2,VGF,CENPF,ANXA2,SLC2A3,UGP2,PHLDA1,SERPINB9,MROH8,STC1,LDHA,HES5,NNAT,FGF8,CLDN4,IGFBP2,STMN4,SAT1,MT1F,SEMA3E,MALAT1,JUN,CDKN1A,TPX2,PDLIM1,RARRES2,LINC01356,MAFB,PHLDA3,MT1G,MKI67,SIX6,PKDCC,CLDN7…
