## Supplemental data 1-12 for "Inferring and perturbing cell fate regulomes in human cerebral organoids": Data_S12.tsv

Ontology	ID	Desc	Rank	HyperP	HyperBonfP	HyperFdrQ	RegionFoldEnrich	ExpFgRegions	FgRegionsHit	BgRegionsHit	FgSetTermCov	TermCov	NumFgGenesHit	NumBgGenesHit	TotalGenes	FgGeneNames	BgGeneNames
GO Biological Process	GO:1990034	calcium ion export from cell	48	2.880481e-5	0.3720717	0.007751494	3.766843	3.71664	14	259	0.0028	0.05405405	3	4	4	ATP2B1,SLC35G1,SLC8A3	ATP2B1,ATP2B3,SLC35G1,SLC8A3
GO Biological Process	GO:0061326	renal tubule development	47	2.592814e-5	0.3349138	0.007125825	1.430726	97.85238	140	6819	0.028	0.02053087	52	80	80	ADAMTS16,AHI1,BMP2,BMP4,CALB1,CITED1,COL4A1,CTNNB1,CTNNBIP1,DLG1,DLL1,EYA1,FGF1,FGF8,FMN1,FOXD1,GATA3,GLI3,GPC3,GREM1,HES1,HES5,HEYL,IRX1,IRX2,IRX3,JAG1,KIF26B,LGR4,LHX1,MEF2C,MTSS1,MYC,NOG,NOTCH1,OSR1,PAX2,PAX8,PBX1,PGF,POU3F3,PTCH1,SALL1,SIX1,SOX9,TACSTD2,TCF21,TFAP2B,WNT11,WNT4,WNT7B,WT1	ACAT1,ADAMTS16,AHI1,AQP1,AQP11,BCL2,BMP2,BMP4,CALB1,CITED1,COL4A1,CTNNB1,CTNNBIP1,DCHS1,DLG1,DLL1,EYA1,FAT4,FGF1,FGF2,FGF8,FMN1,FOXD1,GATA3,GDNF,GLI3,GPC3,GREM1,GZF1,HES1,HES5,HEYL,HNF1B,HOXA11,HOXD11,ILK,IRX1,IRX2,IRX3,JAG1,KIF26B,KLHL3,LAMA5,LGR4,LGR5,LHX1,MEF2C,MTSS1,MYC,NOG,NOTCH1,NPNT,OSR1,PAX2,PAX8,PBX1,PGF,PKD1,PKD2,POU3F3,PTCH1,SALL1,SHH,SIX1,SMAD4,SOX8,SOX9,STAT1,TACSTD2,TCF21,TFAP2B,UMO…
GO Biological Process	GO:0043009	chordate embryonic development	45	2.318627e-5	0.299497	0.00665549	1.194154	422.8934	505	29470	0.101	0.01713607	226	553	555	ABI1,ACVR2A,ACVRL1,ADA,ADAM10,ALDH1A2,ALX4,AMBRA1,AMOT,ANGPT1,APAF1,APBA2,APBA3,APOB,AR,ASCL2,ATM,ATP6AP2,AXIN1,AXIN2,BCL2L11,BMP2,BMP4,BMP7,BMPR1A,BPTF,BRCA2,CDKN1C,CEBPB,CELSR1,CHD7,CHST11,CITED1,CNOT2,COBL,COL11A1,COL2A1,CRB2,CTNNB1,CUL3,CYR61,DAD1,DKK1,DLC1,DLG1,DLL1,DLX1,DLX2,DMRT2,DNAJB6,DSCAML1,E2F7,E2F8,ECE1,EDN1,EMX1,EN1,EOMES,EP300,EPAS1,ETV2,EXT1,EYA1,FBXW8,FGF8,FGF9,FGFR1,FGFR2,FOXA1,…	ABI1,ABL1,ACVR1,ACVR1B,ACVR2A,ACVRL1,ADA,ADAM10,ADAR,ADD1,ADM,AKT1,ALDH1A2,ALKBH1,ALS2,ALX1,ALX3,ALX4,AMBRA1,AMOT,ANGPT1,ANKRD11,APAF1,APBA1,APBA2,APBA3,APOB,AR,ARHGAP35,ARID1A,ARL13B,ARNT,ARNT2,ASCL2,ATM,ATP6AP2,ATP7A,AXIN1,AXIN2,B9D1,BBS4,BCL10,BCL2L1,BCL2L11,BIRC6,BMP2,BMP4,BMP5,BMP7,BMPR1A,BMPR2,BPTF,BRCA1,BRCA2,BRK1,BTF3,BYSL,C2CD3,C5,C6,CAPN2,CASP8,CC2D2A,CCM2,CCNB1,CCNB1IP1,CCNB2,CDKN1C,CD…
GO Biological Process	GO:0009790	embryo development	46	2.348641e-5	0.303374	0.006595086	1.145395	695.8296	797	48490	0.1594	0.01643638	371	902	905	AATF,ABI1,ACSL4,ACVR2A,ACVRL1,ADA,ADAM10,AFF3,AHI1,AKIRIN2,ALDH1A2,ALX4,AMBRA1,AMOT,ANGPT1,APAF1,APBA2,APBA3,APELA,APLNR,APOB,AR,ARID2,ASCL2,ATM,ATOH1,ATOH8,ATP6AP2,ATP8A2,AXIN1,AXIN2,BASP1,BCL2L11,BCR,BMP2,BMP4,BMP7,BMPR1A,BPTF,BRCA2,CACNA1C,CDK5R1,CDKN1C,CDON,CEBPB,CELF4,CELSR1,CHD7,CHST11,CITED1,CITED2,CLIC5,CNOT2,COBL,COL11A1,COL2A1,COL8A1,CRABP2,CRB2,CREBBP,CTNNB1,CUL3,CXXC4,CYR61,DAD1,DISP1…	AATF,ABI1,ABL1,ABR,ACD,ACSL4,ACVR1,ACVR1B,ACVR2A,ACVR2B,ACVRL1,ADA,ADAM10,ADAR,ADD1,ADM,AFF3,AHI1,AKIRIN2,AKT1,ALDH1A2,ALDH1A3,ALKBH1,ALS2,ALX1,ALX3,ALX4,AMBRA1,AMOT,ANGPT1,ANKRD11,APAF1,APBA1,APBA2,APBA3,APELA,APLNR,APOB,AR,ARFRP1,ARHGAP35,ARID1A,ARID2,ARL13B,ARNT,ARNT2,ASCL2,ATM,ATOH1,ATOH8,ATP5A1,ATP6AP2,ATP6V1B1,ATP7A,ATP8A2,AXIN1,AXIN2,B9D1,BAG6,BASP1,BAX,BBS4,BBS5,BBS7,BCL10,BCL2L1,BCL2L11,…
GO Biological Process	GO:0009954	proximal/distal pattern formation	44	2.235058e-5	0.2887024	0.006561419	1.719706	38.96014	67	2715	0.0134	0.02467772	20	31	31	ALDH1A2,CHSY1,CTNNB1,DLL1,DLX1,DLX2,EN1,FGF10,GLI2,GLI3,GREM1,HES5,IRX1,IRX2,IRX3,OSR1,PBX1,SIX3,SP8,TP63	ALDH1A2,CHSY1,CTNNB1,CYP26B1,DLL1,DLX1,DLX2,EN1,FGF10,GLI1,GLI2,GLI3,GREM1,HES5,HOXA10,HOXA11,HOXC10,HOXC11,HOXD10,HOXD9,IRX1,IRX2,IRX3,LRP4,NODAL,OSR1,PBX1,PBX2,SIX3,SP8,TP63
GO Biological Process	GO:2000027	regulation of organ morphogenesis	43	2.079281e-5	0.2685807	0.006246063	1.293785	202.5067	262	14112	0.0524	0.01856576	117	249	249	AHI1,AMELX,ANKRD6,AP2B1,AR,BASP1,BCOR,BMP2,BMP4,BMP7,BMPR1A,CARM1,CD34,CELSR1,CELSR2,CFLAR,CITED1,CITED2,CTNNB1,DAAM1,DKK1,DMP1,DMRT3,EDN1,ESR1,ETV5,EYA1,FGF1,FGF10,FGF8,FGFR1,FGFR2,FOXC1,FOXP2,FZD1,FZD3,FZD4,FZD5,FZD6,FZD7,GATA3,GPC3,GPC4,GPC6,GREM1,GRHL3,HAND2,HES1,HGF,IFNG,ISL1,LGR4,LHX1,MAGED1,MAGI2,MLLT3,MSX1,MYC,NFIB,NKD1,NOG,NOTCH1,PAX2,PAX8,PRICKLE1,PRICKLE2,PSMA2,PSMA6,PSMB1,PSMB2,PSMB7,…	ABL1,ACVR1,AGT,AGTR2,AHI1,AJAP1,AMELX,AMTN,ANKRD6,AP2A1,AP2A2,AP2B1,AP2M1,AP2S1,AR,ARHGEF19,ARRB2,ASPN,B4GALT1,BASP1,BAX,BCL2,BCOR,BMP10,BMP2,BMP4,BMP7,BMPR1A,BMPR2,C4orf26,CARM1,CAV3,CD34,CDC42,CEACAM1,CELSR1,CELSR2,CELSR3,CFLAR,CHAD,CITED1,CITED2,CLTC,CNTF,CPB2,CSF1,CTHRC1,CTNNB1,DAAM1,DAB2,DACT1,DKK1,DMP1,DMRT3,DVL1,DVL2,DVL3,EDN1,ENAM,ENG,ESR1,ETV5,EYA1,FBXW7,FGF1,FGF10,FGF7,FGF8,FGFR1,FGFR2,…
GO Biological Process	GO:0009792	embryo development ending in birth or egg hatching	42	1.869975e-5	0.2415447	0.005751064	1.195863	425.6342	509	29661	0.1018	0.01716058	228	558	560	ABI1,ACSL4,ACVR2A,ACVRL1,ADA,ADAM10,ALDH1A2,ALX4,AMBRA1,AMOT,ANGPT1,APAF1,APBA2,APBA3,APOB,AR,ASCL2,ATM,ATP6AP2,AXIN1,AXIN2,BCL2L11,BMP2,BMP4,BMP7,BMPR1A,BPTF,BRCA2,CDKN1C,CEBPB,CELSR1,CHD7,CHST11,CITED1,CNOT2,COBL,COL11A1,COL2A1,CRB2,CTNNB1,CUL3,CYR61,DAD1,DKK1,DLC1,DLG1,DLL1,DLX1,DLX2,DMRT2,DNAJB6,DSCAML1,E2F7,E2F8,ECE1,EDN1,EMX1,EN1,EOMES,EP300,EPAS1,ETV2,EVX1,EXT1,EYA1,FBXW8,FGF8,FGF9,FGFR1,F…	ABI1,ABL1,ACSL4,ACVR1,ACVR1B,ACVR2A,ACVRL1,ADA,ADAM10,ADAR,ADD1,ADM,AKT1,ALDH1A2,ALKBH1,ALS2,ALX1,ALX3,ALX4,AMBRA1,AMOT,ANGPT1,ANKRD11,APAF1,APBA1,APBA2,APBA3,APOB,AR,ARHGAP35,ARID1A,ARL13B,ARNT,ARNT2,ASCL2,ATM,ATP6AP2,ATP7A,AXIN1,AXIN2,B9D1,BBS4,BCL10,BCL2L1,BCL2L11,BIRC6,BMP2,BMP4,BMP5,BMP7,BMPR1A,BMPR2,BPTF,BRCA1,BRCA2,BRK1,BTF3,BYSL,C2CD3,C5,C6,CAMSAP3,CAPN2,CASP8,CC2D2A,CCM2,CCNB1,CCNB1IP1,C…
GO Biological Process	GO:0030178	negative regulation of Wnt signaling pathway	41	1.775522e-5	0.2293442	0.00559376	1.35294	147.0871	199	10250	0.0398	0.01941463	88	197	197	AMER2,ANKRD6,APC2,APCDD1,AXIN1,AXIN2,BARX1,BICC1,BMP2,CAV1,CCND1,CDH2,CITED1,CSNK1A1,CTNNBIP1,CUL3,CXXC4,CYLD,DAB2IP,DACT3,DKK1,DKK4,FGF9,FOXO3,FRZB,FZD6,GLI3,GPC3,GRB10,GREM1,GSC,HECW1,IGFBP2,INVS,ISL1,JADE1,KREMEN1,LEF1,MAD2L2,MLLT3,NFATC1,NKD1,NKD2,NLK,NOG,NOTCH1,NPHP4,NXN,PRICKLE1,PRKN,PSMA2,PSMA6,PSMB1,PSMB2,PSMB7,PSMC1,PSMC4,PSMD10,PSMD12,PSMD6,PSMD7,PSMF1,PTPRO,RBMS3,RBX1,ROR2,SFRP1,SFRP2,…	AES,AMER1,AMER2,ANKRD6,APC,APC2,APCDD1,APOE,AXIN1,AXIN2,BARX1,BICC1,BMP2,CAV1,CBY1,CCND1,CDH2,CHD8,CITED1,CSNK1A1,CTHRC1,CTNNBIP1,CTNND1,CUL3,CXXC4,CYLD,DAB2,DAB2IP,DACT1,DACT3,DDIT3,DKK1,DKK2,DKK3,DKK4,DRAXIN,DVL1,DVL2,DVL3,EGR1,ENSG00000258864,FERMT1,FGF9,FOXO1,FOXO3,FRZB,FUZ,FZD6,G3BP1,GLI1,GLI3,GPC3,GRB10,GREM1,GSC,GSK3A,GSK3B,HDAC1,HECW1,HIC1,HMGXB4,IGFBP1,IGFBP2,IGFBP4,IGFBP6,INVS,ISL1,JADE…
GO Biological Process	GO:0016055	Wnt signaling pathway	40	1.556806e-5	0.2010926	0.005027316	1.271245	241.4955	307	16829	0.0614	0.01824232	150	345	345	AGO2,AMER2,AP2B1,APC2,APCDD1,ARL6,AXIN1,AXIN2,BCL9,BRD7,BTRC,CALM1,CAV1,CCAR2,CCDC88C,CCND1,CCNY,CDH3,CDK14,CELA1,CELSR1,CELSR2,CPE,CPZ,CSNK1A1,CSNK1A1L,CSNK1G3,CTNNB1,CTNNBIP1,CTNND2,CUL3,CXXC4,CYLD,DAAM1,DACT3,DISC1,DKK1,DKK4,DRD2,EGF,ETV2,FAM53B,FBXW11,FBXW4,FERMT2,FGF8,FRZB,FZD1,FZD3,FZD4,FZD5,FZD6,FZD7,FZD8,GATA3,GNAO1,GNB1,GNG2,GPC4,GPC6,GRHL3,HHEX,INVS,KLF4,KREMEN1,LEF1,LGR4,LGR6,MACF1,MAG…	AES,AGO1,AGO2,AGO3,AGO4,AMER1,AMER2,AMER3,AMOTL1,AMOTL2,AP2A1,AP2A2,AP2B1,AP2M1,AP2S1,APC,APC2,APCDD1,ARHGEF19,ARL6,ARRB2,AXIN1,AXIN2,BCL7B,BCL9,BCL9L,BRD7,BTRC,CALCOCO1,CALM1,CAMK2A,CAV1,CCAR2,CCDC88C,CCND1,CCNE1,CCNY,CD24,CDC42,CDC73,CDH3,CDK14,CELA1,CELSR1,CELSR2,CELSR3,CHD8,CLTC,CPE,CPZ,CSNK1A1,CSNK1A1L,CSNK1D,CSNK1E,CSNK1G1,CSNK1G2,CSNK1G3,CSNK2A1,CSNK2A2,CSNK2B,CTHRC1,CTNNB1,CTNNBIP1,CTNND1…
GO Biological Process	GO:0050768	negative regulation of neurogenesis	39	1.471033e-5	0.1900133	0.004872137	1.272228	241.3089	307	16816	0.0614	0.01825642	127	246	246	ABCC8,ADCY6,ADCYAP1,APP,ARF6,ASAP1,ASCL1,ASCL2,BCL11A,BMP7,BMPR1A,BRINP1,CARM1,CDK5,CDK5R1,CNTN2,CNTN4,COL3A1,CTNNA1,CTNNB1,DAB1,DCC,DDX6,DICER1,DLL1,DLX1,DLX2,DPYSL3,DRD3,EDNRB,EFNB2,EIF2AK4,EIF4E,EPHA4,EPHA7,EPHB2,ERBB4,FGF13,FKBP4,FOXG1,FOXO3,FSTL4,GLI3,HDAC2,HES1,HES5,HMG20A,ID1,ID2,ID4,IFRD1,IRX3,ISL1,JAG1,KANK1,KIAA0319,LGALS1,LINGO1,LMX1A,LPAR1,LRIG2,MDM2,MEIS1,MYCN,NEPRO,NGFR,NKX6-1,NKX6-…	ABCC8,ADCY6,ADCYAP1,ADGRG1,APOE,APP,ARF6,ARHGAP4,ARHGDIA,ARHGEF2,ASAP1,ASCL1,ASCL2,ASPM,B2M,BAG5,BCL11A,BMP7,BMPR1A,BRINP1,C16orf45,CALR,CARM1,CBFA2T2,CDK5,CDK5R1,CDK5RAP2,CDKL3,CERS2,CIB1,CNTF,CNTN2,CNTN4,COL3A1,CRMP1,CTDSP1,CTNNA1,CTNNB1,CTSZ,DAB1,DCC,DDX6,DENND5A,DGUOK,DICER1,DISP3,DIXDC1,DLL1,DLL3,DLX1,DLX2,DNM3,DPYSL3,DRAXIN,DRD3,DTX1,DUSP10,DYNLT1,EDNRB,EFNA1,EFNB2,EFNB3,EIF2AK4,EIF4E,EIF4E…
GO Biological Process	GO:0060828	regulation of canonical Wnt signaling pathway	38	1.329147e-5	0.1716859	0.00451805	1.329188	172.2856	229	12006	0.0458	0.0190738	104	240	240	AMER2,ANKRD6,APC2,ARNTL,AXIN1,AXIN2,BAMBI,BICC1,BMP2,BTRC,CAV1,CCAR2,CCNY,CDH2,CDK14,CSNK1A1,CTNND2,CUL3,CYLD,DAB2IP,DACT3,DAPK3,DKK1,DKK4,DLX5,FAM53B,FGF10,FGF9,FGFR2,FOXO3,FRZB,FZD5,FZD6,GLI3,GPC3,GPRC5B,GREM1,HECW1,IGFBP2,INVS,ISL1,JADE1,JUP,KREMEN1,LEF1,LGR4,LGR6,LRRK1,MAD2L2,MLLT3,NKD1,NKD2,NOG,NOTCH1,NPHP4,NRARP,PRICKLE1,PRKN,PSMA2,PSMA6,PSMB1,PSMB2,PSMB7,PSMC1,PSMC4,PSMD10,PSMD12,PSMD6,PSM…	AES,AMER1,AMER2,AMER3,ANKRD10,ANKRD6,APC,APC2,APOE,ARNTL,ASPM,AXIN1,AXIN2,BAMBI,BICC1,BIRC8,BMP2,BTRC,CAPRIN2,CAV1,CCAR2,CCNY,CDH2,CDK14,CHD8,COL1A1,CSNK1A1,CSNK1D,CTDNEP1,CTHRC1,CTNND1,CTNND2,CUL3,CYLD,DAB2,DAB2IP,DACT1,DACT3,DAPK3,DDIT3,DDX3X,DIXDC1,DKK1,DKK2,DKK3,DKK4,DLX5,DRAXIN,DVL1,DVL2,DVL3,EDA,EGR1,EMD,FAM53B,FERMT1,FGF10,FGF9,FGFR2,FOLR1,FOXO1,FOXO3,FRZB,FUZ,FZD5,FZD6,FZD9,G3BP1,GLI1,GLI…
GO Biological Process	GO:0045747	positive regulation of Notch signaling pathway	37	1.219627e-5	0.1575392	0.004257817	1.873296	29.36002	55	2046	0.011	0.02688172	22	34	34	ASCL1,DLL1,ENHO,ERH,EYA1,FGF10,GSX2,HES1,HES5,JAG1,KIT,LFNG,MFNG,NEPRO,NOTCH1,NOV,PDCD10,STAT3,TP63,TSPAN14,TSPAN5,ZMIZ1	AAK1,ASCL1,BMP2K,CNTN6,DLL1,DLL4,ENHO,ERH,EYA1,FGF10,GSX2,HES1,HES5,ITGB1BP1,JAG1,JAG2,KIT,LFNG,MESP1,MFNG,NEPRO,NOD2,NOTCH1,NOV,PDCD10,POGLUT1,RFNG,SLC35C2,STAT3,TP63,TSPAN14,TSPAN5,WNT1,ZMIZ1
GO Biological Process	GO:0072080	nephron tubule development	36	1.10615e-5	0.1428814	0.003968928	1.45924	95.25504	139	6638	0.0278	0.02094004	51	77	77	ADAMTS16,AHI1,BMP2,BMP4,CALB1,CITED1,CTNNB1,CTNNBIP1,DLG1,DLL1,EYA1,FGF1,FGF8,FMN1,FOXD1,GATA3,GLI3,GPC3,GREM1,HES1,HES5,HEYL,IRX1,IRX2,IRX3,JAG1,KIF26B,LGR4,LHX1,MEF2C,MTSS1,MYC,NOG,NOTCH1,OSR1,PAX2,PAX8,PBX1,PGF,POU3F3,PTCH1,SALL1,SIX1,SOX9,TACSTD2,TCF21,TFAP2B,WNT11,WNT4,WNT7B,WT1	ACAT1,ADAMTS16,AHI1,AQP1,AQP11,BCL2,BMP2,BMP4,CALB1,CITED1,CTNNB1,CTNNBIP1,DCHS1,DLG1,DLL1,EYA1,FAT4,FGF1,FGF2,FGF8,FMN1,FOXD1,GATA3,GDNF,GLI3,GPC3,GREM1,GZF1,HES1,HES5,HEYL,HNF1B,HOXA11,HOXD11,ILK,IRX1,IRX2,IRX3,JAG1,KIF26B,KLHL3,LAMA5,LGR4,LHX1,MEF2C,MTSS1,MYC,NOG,NOTCH1,NPNT,OSR1,PAX2,PAX8,PBX1,PGF,PKD1,PKD2,POU3F3,PTCH1,SALL1,SHH,SIX1,SMAD4,SOX8,SOX9,TACSTD2,TCF21,TFAP2B,UMOD,WNK4,WNT1,WNT11,…
GO Biological Process	GO:0090175	regulation of establishment of planar polarity	35	8.937613e-6	0.1154471	0.00329849	1.581271	63.24028	100	4407	0.02	0.02269117	42	112	112	ANKRD6,AP2B1,CELSR1,CELSR2,DAAM1,DKK1,FZD1,FZD3,FZD4,FZD5,FZD6,FZD7,GPC3,GPC4,GPC6,GRHL3,MAGI2,MLLT3,NKD1,PRICKLE1,PRICKLE2,PSMA2,PSMA6,PSMB1,PSMB2,PSMB7,PSMC1,PSMC4,PSMD10,PSMD12,PSMD6,PSMD7,PSMF1,ROR1,ROR2,SFRP1,SFRP2,TIAM1,UBA52,WNT11,WNT5A,ZNRF3	ABL1,ANKRD6,AP2A1,AP2A2,AP2B1,AP2M1,AP2S1,ARHGEF19,ARRB2,CDC42,CELSR1,CELSR2,CELSR3,CLTC,CTHRC1,DAAM1,DAB2,DACT1,DKK1,DVL1,DVL2,DVL3,FZD1,FZD2,FZD3,FZD4,FZD5,FZD6,FZD7,GPC3,GPC4,GPC6,GRHL3,MAGI2,MED12,MKS1,MLLT3,NKD1,NPHP3,PARD6A,PFN1,PRICKLE1,PRICKLE2,PSMA1,PSMA2,PSMA3,PSMA4,PSMA5,PSMA6,PSMA7,PSMA8,PSMB1,PSMB10,PSMB11,PSMB2,PSMB3,PSMB4,PSMB5,PSMB6,PSMB7,PSMB8,PSMB9,PSMC1,PSMC2,PSMC3,PSMC4,PSMC5,…
GO Biological Process	GO:0061181	regulation of chondrocyte development	33	8.356819e-6	0.107945	0.003271062	3.75416	4.261938	16	297	0.0032	0.05387205	3	3	3	AXIN2,RFLNA,RFLNB	AXIN2,RFLNA,RFLNB
GO Biological Process	GO:0030900	forebrain development	34	8.573852e-6	0.1107484	0.003257307	1.228818	348.3023	428	24272	0.0856	0.01763349	201	365	365	ADCYAP1,AGTPBP1,ALDH1A2,ANXA3,APAF1,APP,ARX,ASCL1,ATOH1,ATP2B4,ATRX,AVPR2,AXIN1,BBS2,BCAN,BCL11B,BCL2A1,BMP2,BMP4,BMPR1A,BTBD3,CASP3,CCDC85C,CCKAR,CDH2,CDK5,CDK5R1,CDK5R2,CDK6,CDON,CHD5,CHD7,CNTN2,COL3A1,CREB1,CTNNB1,CXCL12,DAB1,DAB2IP,DCLK1,DCLK2,DCT,DISC1,DKK1,DLC1,DLX1,DLX2,DLX5,DMRTA2,DPCD,DRD1,DRD2,EFHC1,EFNA2,EMX1,EMX2,EOMES,EPHA5,EPHB2,EPHB3,ERBB4,ETS1,EXT1,EZH1,FABP7,FEZ1,FEZF1,FGF10,FGF1…	ADCYAP1,ADGRG1,AGTPBP1,ALDH1A2,ALDH1A3,ALK,ANXA3,APAF1,APP,AQP1,ARHGAP11B,ARHGAP35,ARID1A,ARL13B,ARPC5,ARX,ASCL1,ASPM,ATAT1,ATF5,ATIC,ATOH1,ATP1A3,ATP2B4,ATP7A,ATRX,AVPR1A,AVPR2,AXIN1,AXL,BAD,BAX,BBS2,BBS4,BCAN,BCL11B,BCL2A1,BMP2,BMP4,BMPR1A,BNIP3,BTBD3,BTG2,C12orf57,C16orf45,C21orf91,CASP3,CCDC85C,CCKAR,CDH1,CDH2,CDK5,CDK5R1,CDK5R2,CDK6,CDON,CEP120,CHD5,CHD7,CHRD,CHRNB2,CNP,CNTN2,CNTNAP2,COL3A1,…
GO Biological Process	GO:0045665	negative regulation of neuron differentiation	32	6.340456e-6	0.08189967	0.002559365	1.3229	192.0025	254	13380	0.0508	0.01898356	100	193	193	ADCY6,APP,ARF6,ASAP1,ASCL1,BCL11A,BMP7,CARM1,CDK5,CDK5R1,CNTN2,CNTN4,DAB1,DCC,DDX6,DLL1,DLX1,DLX2,DPYSL3,EDNRB,EFNB2,EIF2AK4,EIF4E,EPHA4,EPHA7,EPHB2,FGF13,FKBP4,FOXG1,FOXO3,FSTL4,GLI3,HDAC2,HES1,HES5,HMG20A,ID1,ID2,ID4,IFRD1,IRX3,ISL1,JAG1,KANK1,KIAA0319,LGALS1,LINGO1,LMX1A,LPAR1,LRIG2,MDM2,MEIS1,NEPRO,NGFR,NOTCH1,NR2E1,NR2F1,NRP1,NTN1,OLIG2,OSTN,PAQR3,PAX6,PBX1,PHOX2B,PLK2,PMP22,PPP3CA,PTK2,PTPR…	ADCY6,APOE,APP,ARF6,ARHGAP4,ARHGDIA,ASAP1,ASCL1,ASPM,B2M,BAG5,BCL11A,BMP7,CALR,CARM1,CBFA2T2,CDK5,CDK5R1,CDK5RAP2,CDKL3,CERS2,CIB1,CNTF,CNTN2,CNTN4,CRMP1,CTDSP1,CTSZ,DAB1,DCC,DDX6,DENND5A,DGUOK,DISP3,DIXDC1,DLL1,DLX1,DLX2,DNM3,DPYSL3,DRAXIN,DTX1,EDNRB,EFNA1,EFNB2,EFNB3,EIF2AK4,EIF4E,EIF4ENIF1,EPHA4,EPHA7,EPHB2,FGF13,FKBP4,FOXG1,FOXO3,FSTL4,FUOM,GAK,GDI1,GFAP,GFI1,GLI3,GORASP1,GPR37L1,GSK3A,GSK3B,…
GO Biological Process	GO:0048663	neuron fate commitment	31	5.61866e-6	0.07257623	0.002341169	1.52084	80.87638	123	5636	0.0246	0.02182399	45	69	69	ASCL1,ATOH1,AXIN1,BCL11B,BMP4,DBX1,DLL1,DLX1,DLX2,DMRT3,DMRTA2,EVX1,EYA1,FOXA1,FOXG1,GBX1,GLI2,GLI3,GSX1,GSX2,HES1,HES5,ID2,ISL1,LHX3,MYT1L,NKX6-1,NKX6-2,NOTCH1,NRG1,NTRK3,OLIG1,OLIG2,OLIG3,PAX6,PAX7,POU3F2,POU4F1,PRRX1,RBPJ,SIX1,SOX1,SUFU,TGFBR1,ZNF521	ASCL1,ATOH1,AXIN1,BCL11B,BMP4,CDC42,DBX1,DLL1,DLL4,DLX1,DLX2,DMRT3,DMRTA2,EPOP,EVX1,EYA1,FEV,FOXA1,FOXG1,FOXN4,GATA2,GBX1,GLI2,GLI3,GSX1,GSX2,HES1,HES5,HOXC10,HOXD10,ID2,IHH,ISL1,ISL2,JAG2,LBX1,LHX3,MNX1,MYT1L,NKX2-1,NKX2-2,NKX6-1,NKX6-2,NOTCH1,NOTCH3,NRG1,NTRK3,OLIG1,OLIG2,OLIG3,PAX6,PAX7,POU3F2,POU4F1,PRRX1,PTF1A,RBPJ,SATB2,SHH,SIX1,SMAD4,SOX1,SUFU,TBR1,TGFBR1,TLX3,TUNAR,WNT1,ZNF521
GO Biological Process	GO:0055026	negative regulation of cardiac muscle tissue development	30	4.368183e-6	0.05642382	0.001880794	1.871811	32.58876	61	2271	0.0122	0.02686041	15	26	26	BMP2,CTDP1,DKK1,DLL1,FGF8,FZD7,GJA1,JARID2,MAPK11,MEIS1,NOG,SAV1,SOX6,TBX5,TGFBR2	BMP2,CAV3,CTDP1,DKK1,DLL1,FGF3,FGF8,FRS2,FZD7,G6PD,GJA1,GSK3A,JARID2,KCNK2,MAPK11,MEIS1,NOG,PAK1,PTEN,RBP4,SAV1,SMAD4,SOX6,TBX5,TGFBR2,TP73
GO Biological Process	GO:0045597	positive regulation of cell differentiation	28	3.982106e-6	0.05143686	0.001837031	1.158489	705.2288	817	49145	0.1634	0.01662428	377	870	870	ACVR2A,ACVRL1,ADA,ADAM8,ADAMTS20,ADAMTS9,ADCYAP1,ADGRB1,ADIG,ADIRF,ADRA2C,AGTR1,AHI1,AKAP6,ALKAL2,ANKRD1,ANXA1,AP3B1,APOB,AR,ARNTL,ASCL1,ATOH1,ATOH8,ATP8A2,AXIN2,BAMBI,BMP2,BMP4,BMP7,BMPR1A,BMPR1B,BOC,BRAF,BRINP1,BRINP2,BRINP3,BTC,BTG1,CA2,CAMK1D,CARM1,CARMIL1,CCDC3,CD34,CD83,CDH15,CDH2,CDH4,CDH5,CDKL5,CDON,CEBPB,CFLAR,CMKLR1,COBL,CPNE6,CRABP2,CRB2,CREB1,CRK,CRX,CTNNA1,CTNNA2,CTNNB1,CTNNBIP1,CUX1…	AAMDC,ABL1,ABL2,ACIN1,ACTR2,ACVR1,ACVR1B,ACVR2A,ACVR2B,ACVRL1,ADA,ADAM8,ADAMTS20,ADAMTS9,ADCYAP1,ADD1,ADGRB1,ADIG,ADIPOQ,ADIRF,ADM,ADNP,ADRA2B,ADRA2C,AGER,AGT,AGTR1,AHI1,AKAP6,AKT1,ALKAL1,ALKAL2,ALOX12,ALOX15B,ALX1,AMIGO1,ANAPC2,ANKRD1,ANKRD27,ANKRD54,ANXA1,AP3B1,AP3D1,APBB1,APOA1,APOB,APOE,AR,ARF1,ARHGAP35,ARHGDIA,ARHGEF2,ARHGEF7,ARNT,ARNTL,ARPC2,ARRB2,ARSB,ASB4,ASCL1,ASPA,ASPM,ASXL2,ATF1,ATOH1,…
GO Biological Process	GO:0072006	nephron development	29	4.091413e-6	0.05284878	0.001822372	1.393588	139.209	194	9701	0.0388	0.01999794	75	122	122	ADAMTS16,AHI1,ANGPT1,ANGPT2,BASP1,BMP2,BMP4,BMP7,CALB1,CD34,CITED1,COL4A3,CTNNB1,CTNNBIP1,DCHS2,DLG1,DLL1,ENPEP,EYA1,FGF1,FGF8,FMN1,FOXC1,FOXD1,GATA3,GLI3,GPC3,GPR4,GREM1,HES1,HES5,HEYL,IRX1,IRX2,IRX3,JAG1,KIF26B,KIRREL3,LGR4,LHX1,MAGI2,MEF2C,MTSS1,MYC,NOG,NOTCH1,NPHS2,NUP93,OSR1,PAX2,PAX8,PBX1,PDGFB,PDGFRA,PGF,PODXL,POU3F3,PROM1,PTCH1,PTPRO,SALL1,SEC61A1,SIX1,SIX2,SOX9,SULF1,SULF2,TACSTD2,TCF21,…	ACAT1,ACTA2,ADAMTS16,AHI1,ANGPT1,ANGPT2,AQP1,AQP11,BASP1,BCL2,BMP2,BMP4,BMP7,CALB1,CD24,CD34,CITED1,COL4A3,COL4A4,CTNNB1,CTNNBIP1,DCHS1,DCHS2,DLG1,DLL1,EGR1,ENPEP,EYA1,FAT4,FGF1,FGF2,FGF8,FMN1,FOXC1,FOXC2,FOXD1,FOXJ1,GATA3,GDNF,GLI3,GPC3,GPR4,GREM1,GZF1,HES1,HES5,HEYL,HNF1B,HOXA11,HOXD11,ILK,IQGAP1,IRX1,IRX2,IRX3,ITGA3,JAG1,KIF26B,KIRREL3,KLF15,KLHL3,LAMA5,LAMB2,LGR4,LHX1,MAGI2,MEF2C,MPV17,MTSS1,…
GO Biological Process	GO:0051093	negative regulation of developmental process	27	3.524238e-6	0.04552258	0.001686022	1.167915	646.4514	755	45049	0.151	0.01675953	363	839	855	ABCA1,ABCC8,ACVR1C,ACVRL1,ADAMTS9,ADCY6,ADCYAP1,ADGRB1,ADGRV1,ADRB1,ADRB2,ADRB3,AMOT,ANGPT2,ANGPT4,ANXA1,ANXA2,APP,AREG,ARF6,ARNTL,ASAP1,ASCL1,ASCL2,ASXL1,AXIN1,AXIN2,BBS2,BCL11A,BCOR,BCR,BHLHE41,BMP2,BMP4,BMP7,BMPR1A,BRCA2,BRINP1,CARM1,CARTPT,CAV1,CCL17,CCL2,CCND1,CDH3,CDK5,CDK5R1,CDK6,CDKN1B,CFLAR,CITED1,CLASP1,CLASP2,CLDN18,CNTN2,CNTN4,COL3A1,COL4A3,COL5A1,CORO1C,CTDP1,CTNNA1,CTNNB1,CXCL14,CYL…	ABCA1,ABCA5,ABCC8,ABCG1,ABL1,ABR,ACTN4,ACVR1C,ACVRL1,ADAMTS12,ADAMTS7,ADAMTS9,ADCY6,ADCYAP1,ADGRB1,ADGRB2,ADGRB3,ADGRG1,ADGRV1,ADIPOQ,ADIPOR1,ADRB1,ADRB2,ADRB3,AGT,AHSG,AMH,AMOT,ANGPT2,ANGPT4,ANKRD17,ANKRD2,ANKRD26,ANP32B,ANXA1,ANXA2,AP1AR,APCS,APOE,APOH,APP,AREG,ARF6,ARHGAP4,ARHGDIA,ARHGDIB,ARHGEF15,ARHGEF2,ARNTL,ARPIN,ASAP1,ASCL1,ASCL2,ASPM,ASPN,ASXL1,AXIN1,AXIN2,B2M,BAG5,BBS12,BBS2,BCL11A,BCL2…
GO Biological Process	GO:0046534	positive regulation of photoreceptor cell differentiation	24	2.324688e-6	0.03002799	0.001251166	21.77706	0.2295994	5	16	0.001	0.3125	1	1	1	CRX	CRX
GO Biological Process	GO:0090263	positive regulation of canonical Wnt signaling pathway	25	2.326101e-6	0.03004625	0.00120185	1.586684	70.58746	112	4919	0.0224	0.02276886	50	122	122	ARNTL,AXIN1,AXIN2,BAMBI,CAV1,CCAR2,DAPK3,DLX5,FAM53B,FGF10,FGF9,FGFR2,GPRC5B,JUP,LGR4,LGR6,LRRK1,NRARP,PSMA2,PSMA6,PSMB1,PSMB2,PSMB7,PSMC1,PSMC4,PSMD10,PSMD12,PSMD6,PSMD7,PSMF1,RBPJ,RNF220,ROR2,RSPO1,RSPO2,SFRP1,SFRP2,SOX4,SRC,SULF2,TNKS,TNKS2,UBA52,UBR5,WNT2,WNT2B,WNT4,WNT5A,WNT7A,ZBED3	AMER1,ARNTL,ASPM,AXIN1,AXIN2,BAMBI,BIRC8,CAPRIN2,CAV1,CCAR2,COL1A1,CSNK1D,CTDNEP1,DAPK3,DDX3X,DIXDC1,DKK2,DLX5,DVL1,DVL2,EDA,FAM53B,FGF10,FGF9,FGFR2,FZD9,GPRC5B,GSKIP,ILK,JUP,LGR4,LGR5,LGR6,LRP6,LRRK1,LRRK2,NAIP,NFKB1,NLE1,NRARP,PIN1,PSMA1,PSMA2,PSMA3,PSMA4,PSMA5,PSMA6,PSMA7,PSMA8,PSMB1,PSMB10,PSMB11,PSMB2,PSMB3,PSMB4,PSMB5,PSMB6,PSMB7,PSMB8,PSMB9,PSMC1,PSMC2,PSMC3,PSMC4,PSMC5,PSMC6,PSMD1,PSMD10,…
GO Biological Process	GO:0060322	head development	23	2.119666e-6	0.02737973	0.001190423	1.184071	575.9787	682	40138	0.1364	0.01699138	333	708	713	ABAT,ABCB4,ACSL3,ADCYAP1,AFF2,AGTPBP1,AHI1,AKT3,ALDH1A2,ANXA3,APAF1,APP,ARID5B,ARL6,ARX,ASCL1,ASPH,ATM,ATOH1,ATP2B1,ATP2B4,ATP6AP2,ATRX,ATXN1,AVPR2,AXIN1,B3GNT5,BARHL1,BASP1,BBS2,BCAN,BCL11B,BCL2A1,BCL2L11,BCR,BID,BMP2,BMP4,BMP7,BMPR1A,BPTF,BRAF,BRCA2,BTBD3,CA10,CASP3,CCDC85C,CCKAR,CD3E,CD9,CDH2,CDH22,CDK5,CDK5R1,CDK5R2,CDK5RAP3,CDK6,CDON,CHD5,CHD7,CITED1,CNTN2,CNTN4,COL3A1,COL4A1,CREB1,CTNNA2,CT…	AARS,ABAT,ABCB4,ABCB6,ABL1,ABR,ACAT1,ACSL3,ACTB,ADCYAP1,ADGRG1,AFF2,AGTPBP1,AGTR2,AHI1,AK4,AK8,AKT3,ALDH1A2,ALDH1A3,ALK,ANKRD11,ANP32B,ANXA3,APAF1,APOD,APP,AQP1,ARCN1,ARHGAP11B,ARHGAP35,ARID1A,ARID5B,ARL13B,ARL6,ARMC4,ARNT2,ARPC5,ARRB2,ARX,ASCL1,ASPH,ASPM,ATAT1,ATF5,ATIC,ATM,ATOH1,ATP1A3,ATP2B1,ATP2B4,ATP5F1,ATP5J,ATP6AP2,ATP6V0D1,ATP7A,ATRN,ATRX,ATXN1,ATXN1L,AVPR1A,AVPR2,AXIN1,AXL,B3GNT5,B4GALT2…
GO Biological Process	GO:0072086	specification of loop of Henle identity	26	2.350357e-6	0.03035956	0.001167675	3.333528	6.299633	21	439	0.0042	0.04783599	4	4	4	HES5,IRX1,IRX2,IRX3	HES5,IRX1,IRX2,IRX3
GO Biological Process	GO:0050767	regulation of neurogenesis	17	1.438976e-6	0.01858725	0.001093368	1.178978	622.5731	734	43385	0.1468	0.01691829	331	695	695	ABCC8,ADCY6,ADCYAP1,ADRA2C,ALKAL2,ANKRD1,APP,ARF6,ARNTL,ASAP1,ASCL1,ASCL2,ATOH1,ATP8A2,BARHL2,BCL11A,BCL11B,BMP2,BMP4,BMP7,BMPR1A,BRAF,BRINP1,BRINP2,BRINP3,CAMK1D,CARM1,CASZ1,CDH2,CDH4,CDK1,CDK5,CDK5R1,CDK5RAP3,CDKL5,CDON,CFLAR,CHD7,CHN1,CNTN2,CNTN4,COBL,COL3A1,CPNE6,CRABP2,CREB1,CRX,CSMD3,CTNNA1,CTNNB1,CTTN,CUX1,CXCL12,CXCR4,CYB5D2,DAB1,DAB2IP,DAG1,DCC,DCT,DDX6,DICER1,DISC1,DKK1,DLG5,DLL1,DLX1,D…	ABCC8,ABL1,ABL2,ACTR2,ADCY6,ADCYAP1,ADGRB3,ADGRG1,ADNP,ADRA2B,ADRA2C,AGT,AKT1,ALKAL1,ALKAL2,AMIGO1,ANAPC2,ANKRD1,ANKRD27,APBB1,APOE,APP,ARC,ARF1,ARF6,ARHGAP35,ARHGAP4,ARHGAP44,ARHGDIA,ARHGEF2,ARNTL,ARSB,ASAP1,ASCL1,ASCL2,ASPA,ASPM,ATF1,ATOH1,ATP8A2,AVIL,B2M,BAG5,BAIAP2,BARHL2,BCL11A,BCL11B,BCL2,BCL6,BDNF,BEND6,BHLHB9,BIN1,BMP2,BMP4,BMP5,BMP6,BMP7,BMPR1A,BMPR2,BRAF,BRINP1,BRINP2,BRINP3,C16orf45,C2…
GO Biological Process	GO:0072081	specification of nephron tubule identity	18	1.461247e-6	0.01887493	0.001048607	2.960542	8.782176	26	612	0.0052	0.04248366	5	5	5	HES5,IRX1,IRX2,IRX3,OSR1	HES5,IRX1,IRX2,IRX3,OSR1
GO Biological Process	GO:0072272	proximal/distal pattern formation involved in metanephric nephron development	20	1.60613e-6	0.02074638	0.001037319	4.853793	2.884342	14	201	0.0028	0.06965174	2	2	2	IRX1,IRX2	IRX1,IRX2
GO Biological Process	GO:1905114	cell surface receptor signaling pathway involved in cell-cell signaling	22	1.728726e-6	0.02232995	0.001014998	1.269831	298.4648	379	20799	0.0758	0.01822203	187	421	421	ADORA2A,AGO2,AMER2,AP2B1,APC2,APCDD1,ARL6,AXIN1,AXIN2,BCL9,BMP2,BMP4,BRD7,BTRC,CALM1,CAV1,CCAR2,CCDC88C,CCND1,CCNY,CDH3,CDK14,CDK5,CELA1,CELSR1,CELSR2,CHRNA1,CHRNA2,CHRNA4,CHRNB3,CPE,CPZ,CSNK1A1,CSNK1A1L,CSNK1G3,CTNNB1,CTNNBIP1,CTNND2,CUL3,CXXC4,CYLD,DAAM1,DACT3,DGKI,DISC1,DKK1,DKK4,DRD2,DRD4,EGF,ETV2,FAM53B,FBXW11,FBXW4,FERMT2,FGF8,FRZB,FZD1,FZD3,FZD4,FZD5,FZD6,FZD7,FZD8,GABRB3,GATA3,GLI2,GLRA1,…	ADORA1,ADORA2A,AES,AGO1,AGO2,AGO3,AGO4,AKT1,AMER1,AMER2,AMER3,AMOTL1,AMOTL2,AP2A1,AP2A2,AP2B1,AP2M1,AP2S1,APC,APC2,APCDD1,ARHGEF19,ARL6,ARRB2,AXIN1,AXIN2,BCL7B,BCL9,BCL9L,BMP2,BMP4,BRD7,BTRC,CALCOCO1,CALM1,CAMK2A,CAV1,CCAR2,CCDC88C,CCND1,CCNE1,CCNY,CD24,CDC42,CDC73,CDH3,CDK14,CDK5,CELA1,CELSR1,CELSR2,CELSR3,CHD8,CHRNA1,CHRNA10,CHRNA2,CHRNA3,CHRNA4,CHRNA5,CHRNA6,CHRNA7,CHRNA9,CHRNB1,CHRNB2,CHRNB3,…
GO Biological Process	GO:0060284	regulation of cell development	21	1.62062e-6	0.02093355	9.968356e-4	1.166742	695.0978	811	48439	0.1622	0.01674271	370	807	807	ABCC8,ADCY6,ADCYAP1,ADRA2C,AKAP13,AKAP6,ALKAL2,ANKRD1,APP,ARF6,ARNTL,ASAP1,ASCL1,ASCL2,ATOH1,ATP8A2,AXIN2,BARHL2,BCL11A,BCL11B,BMP2,BMP4,BMP7,BMPR1A,BRAF,BRINP1,BRINP2,BRINP3,CAMK1D,CARM1,CARMIL1,CASZ1,CDH2,CDH4,CDH5,CDK1,CDK5,CDK5R1,CDK5RAP3,CDKL5,CDON,CFLAR,CHD7,CHN1,CLDN18,CNTN2,CNTN4,COBL,COL3A1,CORO1C,CPNE6,CRABP2,CREB1,CRK,CRX,CSMD3,CTDP1,CTNNA1,CTNNB1,CTTN,CUX1,CXCL12,CXCR4,CYB5D2,DAB1,DAB…	ABCC8,ABL1,ABL2,ACTN4,ACTR2,ADCY6,ADCYAP1,ADD1,ADGRA2,ADGRB3,ADGRG1,ADIPOQ,ADNP,ADRA2B,ADRA2C,AGT,AKAP13,AKAP6,AKT1,ALKAL1,ALKAL2,AMIGO1,ANAPC2,ANKRD1,ANKRD27,AP1AR,APBB1,APOA1,APOE,APP,ARC,ARF1,ARF6,ARHGAP35,ARHGAP4,ARHGAP44,ARHGDIA,ARHGEF2,ARHGEF7,ARNTL,ARPC2,ARSB,ASAP1,ASCL1,ASCL2,ASPA,ASPM,ATF1,ATOH1,ATP6AP1,ATP6V1G2-DDX39B,ATP8A2,AURKA,AVIL,AXIN2,B2M,BAD,BAG5,BAIAP2,BARHL2,BCL11A,BCL11B,BCL2…
GO Biological Process	GO:0061004	pattern specification involved in kidney development	19	1.46305e-6	0.01889822	9.94643e-4	2.48627	14.07731	35	981	0.007	0.03567788	9	9	9	BMP4,FOXD1,HES5,IRX1,IRX2,IRX3,OSR1,PAX2,PAX8	BMP4,FOXD1,HES5,IRX1,IRX2,IRX3,OSR1,PAX2,PAX8
GO Biological Process	GO:0045165	cell fate commitment	16	1.156998e-6	0.01494494	9.340589e-4	1.305357	246.6758	322	17190	0.0644	0.01873182	130	227	227	ARX,ASCL1,ATOH1,AXIN1,BARHL2,BCL11B,BMP2,BMP4,BRAF,CASP3,CDON,CEBPB,CHD5,CTNNB1,CYLD,DBX1,DLL1,DLX1,DLX2,DMRT3,DMRTA2,DSCAML1,EBF2,EOMES,EPAS1,ERBB4,ETV2,EVX1,EYA1,EYA2,FGF10,FGF13,FGF8,FGFR2,FOXA1,FOXA2,FOXG1,GAP43,GAS1,GATA3,GATA6,GBX1,GLI2,GLI3,GSC,GSX1,GSX2,HES1,HES5,HEY2,ID2,IFRD1,IL6,IL7,ISL1,ITGB1,JAG1,KLF4,LHX3,LY9,MEF2C,MYL2,MYT1L,NEUROD1,NEUROD4,NEUROG1,NKX6-1,NKX6-2,NOTCH1,NOTCH4,NR2E1…	ACVR1,ARHGEF2,ARX,ASCL1,ATOH1,AXIN1,BARHL2,BATF,BCL11B,BCL2,BMP2,BMP4,BRAF,C8orf22,CASP3,CDC42,CDC73,CDON,CEBPB,CHD5,CTNNB1,CTR9,CYLD,CYP26B1,DBX1,DLL1,DLL4,DLX1,DLX2,DMRT3,DMRTA2,DOCK7,DSCAML1,EBF2,ELF5,EOMES,EPAS1,EPOP,ERBB4,ETS2,ETV2,EVX1,EYA1,EYA2,FEV,FGF10,FGF13,FGF8,FGFR2,FKBP8,FOXA1,FOXA2,FOXC2,FOXG1,FOXN1,FOXN4,FOXP3,GAP43,GAS1,GATA1,GATA2,GATA3,GATA6,GBX1,GCM1,GDF7,GLI2,GLI3,GSC,GSX1,GSX…
GO Biological Process	GO:0030177	positive regulation of Wnt signaling pathway	14	8.568289e-7	0.01106766	7.905471e-4	1.483863	109.1745	162	7608	0.0324	0.02129338	67	156	156	ANKRD6,ARNTL,ATP6AP2,AXIN1,AXIN2,BAMBI,BMP2,CAV1,CCAR2,DAPK3,DISC1,DKK1,DLX5,FAM53B,FGF10,FGF9,FGFR2,GPC3,GPRC5B,HHEX,JUP,KANK1,LGR4,LGR6,LRRK1,MACF1,MLLT3,NKD1,NRARP,PSMA2,PSMA6,PSMB1,PSMB2,PSMB7,PSMC1,PSMC4,PSMD10,PSMD12,PSMD6,PSMD7,PSMF1,RBPJ,RNF220,ROR2,RSPO1,RSPO2,RSPO4,SALL1,SFRP1,SFRP2,SKI,SOX4,SRC,SULF1,SULF2,TNKS,TNKS2,UBA52,UBR5,WNT2,WNT2B,WNT3,WNT4,WNT5A,WNT7A,ZBED3,ZEB2	ABL1,AMER1,ANKRD6,ARNTL,ASPM,ATP6AP2,ATP6V0C,ATP6V1C2,AXIN1,AXIN2,BAMBI,BIRC8,BMP2,CAPRIN2,CAV1,CCAR2,CDC73,COL1A1,CSNK1D,CSNK1E,CSNK2A1,CTDNEP1,DAB2,DACT1,DAPK3,DDX3X,DEPDC1B,DISC1,DIXDC1,DKK1,DKK2,DLX5,DVL1,DVL2,EDA,FAM53B,FGF10,FGF9,FGFR2,FZD9,GPC3,GPRC5B,GSKIP,HHEX,ILK,JUP,KANK1,LGR4,LGR5,LGR6,LRP6,LRRK1,LRRK2,MACF1,MBD2,MLLT3,NAIP,NFKB1,NKD1,NLE1,NRARP,PIN1,PPM1A,PSMA1,PSMA2,PSMA3,PSMA4,PSMA…
GO Biological Process	GO:0030182	neuron differentiation	15	8.827096e-7	0.01140196	7.601307e-4	1.155453	815.2643	942	56813	0.1884	0.01658071	439	919	921	ABI1,ACSL4,ADARB1,ADCYAP1,ADGRB1,ADGRF1,ADORA2A,AGTPBP1,AHI1,ALDH1A2,ANK3,ANOS1,APP,AREG,ARID1B,ARL3,ARX,ASCL1,ATOH1,ATP8A2,ATP8B1,ATXN10,AUTS2,AXIN1,B3GNT2,BARHL2,BCL11B,BMP4,BMP7,BMPR1B,BOC,BRSK2,BTBD3,C9orf72,CASP3,CCK,CCKAR,CD3E,CDH11,CDH23,CDH4,CDK5,CDK5R1,CDKN1C,CEBPB,CELSR2,CHD5,CHN1,CLIC5,CNTN2,CNTN4,CNTNAP1,COBL,CRB1,CREB1,CTNNA1,CTNNA2,CTNNB1,CTNND2,CTTN,CXCL12,CXCR4,CYFIP2,DAB1,DAB2IP,…	ABI1,ABL1,ABT1,ACSL4,ADARB1,ADCY1,ADCYAP1,ADGRB1,ADGRB3,ADGRF1,ADM,ADNP2,ADORA2A,AFG3L2,AGER,AGRN,AGTPBP1,AHI1,ALCAM,ALDH1A2,ALK,ALKBH1,ALS2,AMIGO1,ANK3,ANKRD27,ANKS1A,ANOS1,APBB1,APBB2,APOA1,APOA4,APOA5,APOD,APOE,APP,ARC,AREG,ARF4,ARFGEF1,ARHGAP35,ARID1B,ARL3,ARTN,ARX,ASCL1,ATCAY,ATF5,ATL1,ATOH1,ATP2B2,ATP7A,ATP8A2,ATP8B1,ATXN10,AURKA,AUTS2,AXIN1,B3GNT2,B4GAT1,BAIAP2,BARHL2,BBS4,BCL11B,BCL2,BDNF…
GO Biological Process	GO:0072268	pattern specification involved in metanephros development	12	6.621508e-7	0.008553002	7.127502e-4	3.48433	6.313983	22	440	0.0044	0.05	4	4	4	FOXD1,IRX1,IRX2,OSR1	FOXD1,IRX1,IRX2,OSR1
GO Biological Process	GO:0030111	regulation of Wnt signaling pathway	11	5.73788e-7	0.00741162	6.737836e-4	1.31623	244.6381	322	17048	0.0644	0.01888785	143	317	317	AMER2,ANKRD6,APC2,APCDD1,ARNTL,ATP6AP2,AXIN1,AXIN2,BAMBI,BARX1,BICC1,BMP2,BTRC,CAV1,CCAR2,CCND1,CCNY,CDH2,CDK14,CITED1,CSNK1A1,CTNNBIP1,CTNND2,CUL3,CXXC4,CYLD,DAB2IP,DACT3,DAPK3,DCDC2,DISC1,DKK1,DKK4,DLX5,ESR1,FAM53B,FGF10,FGF9,FGFR2,FOXL1,FOXO3,FRZB,FZD5,FZD6,GLI3,GPC3,GPRC5B,GRB10,GREM1,GSC,HECW1,HHEX,IGFBP2,INVS,ISL1,JADE1,JUP,KANK1,KREMEN1,LEF1,LGR4,LGR6,LRRK1,MACF1,MAD2L2,MDFIC,MLLT3,NFATC1,…	ABL1,AES,AMER1,AMER2,AMER3,ANKRD10,ANKRD6,APC,APC2,APCDD1,APOE,ARNTL,ASPM,ATP6AP2,ATP6V0C,ATP6V1C2,AXIN1,AXIN2,BAMBI,BARX1,BICC1,BIRC8,BMP2,BTRC,CAPRIN2,CAV1,CBFB,CBY1,CCAR2,CCND1,CCNY,CDC73,CDH2,CDK14,CHD8,CITED1,COL1A1,CSNK1A1,CSNK1D,CSNK1E,CSNK2A1,CTDNEP1,CTHRC1,CTNNBIP1,CTNND1,CTNND2,CUL3,CXXC4,CYLD,DAB2,DAB2IP,DACT1,DACT2,DACT3,DAPK3,DCDC2,DDIT3,DDX3X,DEPDC1B,DISC1,DIXDC1,DKK1,DKK2,DKK3,DKK4…
GO Biological Process	GO:0007420	brain development	13	6.724202e-7	0.008685652	6.681271e-4	1.198403	552.4018	662	38495	0.1324	0.01719704	321	670	675	ABAT,ABCB4,ACSL3,ADCYAP1,AFF2,AGTPBP1,AHI1,AKT3,ALDH1A2,ANXA3,APAF1,APP,ARL6,ARX,ASCL1,ATM,ATOH1,ATP2B1,ATP2B4,ATRX,ATXN1,AVPR2,AXIN1,B3GNT5,BARHL1,BASP1,BBS2,BCAN,BCL11B,BCL2A1,BCL2L11,BCR,BID,BMP2,BMP4,BMP7,BMPR1A,BPTF,BRCA2,BTBD3,CA10,CASP3,CCDC85C,CCKAR,CD3E,CD9,CDH2,CDH22,CDK5,CDK5R1,CDK5R2,CDK5RAP3,CDK6,CDON,CHD5,CHD7,CITED1,CNTN2,CNTN4,COL3A1,COL4A1,CREB1,CTNNA2,CTNNB1,CXCL12,DAB1,DAB2IP,D…	AARS,ABAT,ABCB4,ABCB6,ABL1,ABR,ACAT1,ACSL3,ACTB,ADCYAP1,ADGRG1,AFF2,AGTPBP1,AGTR2,AHI1,AK4,AK8,AKT3,ALDH1A2,ALDH1A3,ALK,ANP32B,ANXA3,APAF1,APOD,APP,AQP1,ARCN1,ARHGAP11B,ARHGAP35,ARID1A,ARL13B,ARL6,ARMC4,ARNT2,ARPC5,ARRB2,ARX,ASCL1,ASPM,ATAT1,ATF5,ATIC,ATM,ATOH1,ATP1A3,ATP2B1,ATP2B4,ATP5F1,ATP5J,ATP6V0D1,ATP7A,ATRN,ATRX,ATXN1,ATXN1L,AVPR1A,AVPR2,AXIN1,AXL,B3GNT5,B4GALT2,BAD,BAG3,BAG6,BAIAP2,BAK1,B…
GO Biological Process	GO:0072073	kidney epithelium development	10	4.343467e-7	0.005610456	5.610456e-4	1.410869	155.2235	219	10817	0.0438	0.02024591	82	128	128	ADAMTS16,AHI1,BASP1,BMP2,BMP4,BMP7,BMPER,CALB1,CAT,CD34,CITED1,CTNNB1,CTNNBIP1,DLG1,DLL1,EFNB2,EPCAM,EPHA4,EPHA7,EYA1,FGF1,FGF8,FGFR1,FGFR2,FMN1,FOXC1,FOXD1,GATA3,GLI3,GPC3,GREM1,HES1,HES5,HEYL,IRX1,IRX2,IRX3,JAG1,KIF26B,LGR4,LHX1,MAGI2,MEF2C,MTSS1,MYC,NOG,NOTCH1,NPHS2,NUP93,OSR1,PAX2,PAX8,PBX1,PGF,PODXL,POU3F3,PROM1,PTCH1,PTPRO,RARB,RET,SALL1,SDC1,SFRP1,SIM1,SIX1,SIX2,SLIT2,SMAD2,SMAD3,SMAD5,SMA…	ACAT1,ADAMTS16,AHI1,AQP1,AQP11,ARG2,BASP1,BCL2,BMP2,BMP4,BMP7,BMPER,CALB1,CAT,CD24,CD34,CER1,CITED1,CRLF1,CTNNB1,CTNNBIP1,DCHS1,DLG1,DLL1,EFNB2,EPCAM,EPHA4,EPHA7,EYA1,FAT4,FGF1,FGF2,FGF8,FGFR1,FGFR2,FMN1,FOXC1,FOXC2,FOXD1,FOXJ1,GATA3,GDF11,GDNF,GLI3,GPC3,GREM1,GZF1,HES1,HES5,HEYL,HNF1B,HOXA11,HOXD11,ILK,IQGAP1,IRX1,IRX2,IRX3,JAG1,KIF26B,KLF15,KLHL3,LAMA5,LAMB2,LGR4,LHX1,MAGI2,MEF2C,MTSS1,MYC,MYO1…
GO Biological Process	GO:0072070	loop of Henle development	9	2.008383e-7	0.002594228	2.882476e-4	2.551904	15.28271	39	1065	0.0078	0.03661972	8	12	12	DLL1,HES5,IRX1,IRX2,IRX3,JAG1,POU3F3,WNT7B	AQP1,DLL1,HES5,IRX1,IRX2,IRX3,JAG1,PKD1,PKD2,POU3F3,UMOD,WNT7B
GO Biological Process	GO:0001822	kidney development	8	1.369901e-7	0.001769501	2.211876e-4	1.329443	251.9853	335	17560	0.067	0.01907745	132	253	253	ADAMTS16,AGTR1,AHI1,ALDH1A2,ANGPT1,ANGPT2,ARID5B,ARL3,BASP1,BCL2L11,BMP2,BMP4,BMP7,BMPER,CA2,CALB1,CAT,CD34,CDKN1C,CITED1,COL4A3,CTNNB1,CTNNBIP1,DCHS2,DCN,DLG1,DLG5,DLL1,EFNB2,ENPEP,EPCAM,EPHA4,EPHA7,EYA1,FBN1,FGF1,FGF10,FGF8,FGFR1,FGFR2,FMN1,FOXC1,FOXD1,FRAS1,GATA3,GCNT1,GCNT4,GLI2,GLI3,GLIS2,GPC3,GPR4,GREM1,HAS2,HES1,HES5,HEYL,IRX1,IRX2,IRX3,JAG1,KIF26B,KIRREL3,LGR4,LHX1,MAGI2,MEF2C,MME,MTSS1,M…	ACAT1,ACE,ACTA2,ACVR2B,ADAMTS1,ADAMTS16,ADIPOQ,AGT,AGTR1,AGTR2,AHI1,AKR1B1,ALDH1A2,AMER1,ANGPT1,ANGPT2,APH1A,AQP1,AQP11,AQP2,ARG2,ARID5B,ARL3,BAG6,BASP1,BAX,BCL2,BCL2L11,BMP2,BMP4,BMP6,BMP7,BMPER,C1GALT1,C5orf42,CA2,CALB1,CAT,CD24,CD34,CDKN1C,CENPF,CEP290,CER1,CITED1,COL4A3,COL4A4,CRLF1,CTNNB1,CTNNBIP1,CTSH,DACT2,DCHS1,DCHS2,DCN,DLG1,DLG5,DLL1,EFNB2,EGR1,ENPEP,EPCAM,EPHA4,EPHA7,EYA1,FAT4,FBN1,FGF…
GO Biological Process	GO:0072001	renal system development	7	8.742702e-8	0.001129295	1.613278e-4	1.320154	273.4529	361	19056	0.0722	0.01894416	142	269	269	ADAMTS16,AGTR1,AHI1,ALDH1A2,ANGPT1,ANGPT2,ARID5B,ARL3,BASP1,BCL2L11,BMP2,BMP4,BMP7,BMPER,CA2,CALB1,CAT,CD34,CDKN1C,CITED1,COL4A1,COL4A3,CTNNB1,CTNNBIP1,DCHS2,DCN,DLG1,DLG5,DLL1,EFNB2,EMX2,ENPEP,EPCAM,EPHA4,EPHA7,EYA1,FBN1,FGF1,FGF10,FGF8,FGFR1,FGFR2,FMN1,FOXC1,FOXD1,FOXF1,FRAS1,GATA3,GCNT1,GCNT4,GLI2,GLI3,GLIS2,GPC3,GPR4,GREM1,HAS2,HES1,HES5,HEYL,IRX1,IRX2,IRX3,ITGA6,ITGB4,JAG1,KIF26B,KIRREL3,LGR…	ACAT1,ACE,ACTA2,ACVR2B,ADAMTS1,ADAMTS16,ADIPOQ,AGT,AGTR1,AGTR2,AHI1,AKR1B1,ALDH1A2,AMER1,ANGPT1,ANGPT2,APH1A,AQP1,AQP11,AQP2,ARG2,ARID5B,ARL3,BAG6,BASP1,BAX,BCL2,BCL2L11,BMP2,BMP4,BMP6,BMP7,BMPER,C1GALT1,C5orf42,CA2,CALB1,CAT,CD24,CD34,CDKN1C,CENPF,CEP290,CEP55,CER1,CITED1,COL4A1,COL4A3,COL4A4,CRLF1,CTNNB1,CTNNBIP1,CTSH,DACT2,DCHS1,DCHS2,DCN,DLG1,DLG5,DLL1,EFNB2,EGR1,EMX2,ENPEP,EPCAM,EPHA4,EPHA7,…
GO Biological Process	GO:0000122	negative regulation of transcription from RNA polymerase II promoter	6	5.144815e-8	6.645558e-4	1.107593e-4	1.211496	586.0524	710	40840	0.142	0.01738492	319	788	796	AEBP1,AEBP2,AKIRIN2,ANKRD1,ANKRD33,AR,ARID5B,ARX,ASCL1,ASCL2,ATF3,ATF7IP,ATRX,AXIN1,BACH1,BACH2,BARX2,BCL11A,BCOR,BHLHE41,BMP2,BMP4,BPTF,BRMS1L,CAV1,CBX4,CBX7,CCND1,CDK6,CDKN1C,CELA1,CHCHD3,CITED2,CNOT2,CREBBP,CREM,CTNNB1,CTNNBIP1,CUL3,CUX1,CXXC5,DAB2IP,DACH1,DICER1,DKK1,DLG1,DLX1,DLX2,DMAP1,DMBX1,DMRT1,DNMT1,DNMT3A,DRD3,DUSP26,E2F6,E2F7,E2F8,EDN1,EDNRB,EHMT1,EN1,EOMES,EP300,ESR1,ESR2,ETV6,ETV7,E…	ACVR2B,AEBP1,AEBP2,AES,AHRR,AJUBA,AKIRIN2,ALX1,ANKRD1,ANKRD2,ANKRD33,APBB1,AR,ARHGAP35,ARID1A,ARID5A,ARID5B,ARX,ASCL1,ASCL2,ASCL3,ATF2,ATF3,ATF7IP,ATN1,ATRX,ATXN1L,AURKB,AXIN1,BACH1,BACH2,BAG3,BARX2,BATF3,BCL11A,BCL6,BCL6B,BCOR,BEND3,BEND6,BHLHE40,BHLHE41,BMI1,BMP2,BMP4,BMP6,BPTF,BRMS1,BRMS1L,BTG2,C1QBP,CALR,CAV1,CBFA2T2,CBX2,CBX4,CBX5,CBX6,CBX7,CBX8,CC2D1A,CC2D1B,CCND1,CCND3,CCNE1,CD36,CDC73,CDK…
GO Biological Process	GO:0001655	urogenital system development	5	3.338328e-8	4.312118e-4	8.624237e-5	1.314842	299.6559	394	20882	0.0788	0.01886792	159	302	302	ADAMTS16,AGTR1,AHI1,ALDH1A2,ANGPT1,ANGPT2,ANXA1,AR,ARID5B,ARL3,BASP1,BCL2L11,BMP2,BMP4,BMP7,BMPER,CA2,CALB1,CAT,CD34,CDKN1C,CITED1,COL4A1,COL4A3,CTNNB1,CTNNBIP1,CYP19A1,CYP7B1,DCHS2,DCN,DLG1,DLG5,DLL1,EFNB2,EMX2,ENPEP,EPCAM,EPHA4,EPHA7,EPHB2,EPHB3,ESR1,EYA1,FBN1,FEM1B,FGF1,FGF10,FGF8,FGFR1,FGFR2,FKBP4,FMN1,FOXA1,FOXB1,FOXC1,FOXD1,FOXF1,FRAS1,GATA3,GCNT1,GCNT4,GLI2,GLI3,GLIS2,GPC3,GPR4,GREM1,HAS2,…	ACAT1,ACD,ACE,ACTA2,ACVR2B,ADAMTS1,ADAMTS16,ADIPOQ,AGT,AGTR1,AGTR2,AHI1,AKR1B1,ALDH1A2,ALOX15B,AMER1,AMH,ANGPT1,ANGPT2,ANXA1,APH1A,AQP1,AQP11,AQP2,AR,ARG2,ARID5B,ARL3,BAG6,BASP1,BAX,BCL2,BCL2L11,BMP2,BMP4,BMP6,BMP7,BMPER,C1GALT1,C5orf42,CA2,CALB1,CAT,CD24,CD34,CDKN1C,CENPF,CEP290,CEP55,CER1,CITED1,COL4A1,COL4A3,COL4A4,CRIP1,CRLF1,CTNNB1,CTNNBIP1,CTSH,CYP19A1,CYP7B1,DACT2,DCHS1,DCHS2,DCN,DLG1,DLG5…
GO Biological Process	GO:0007417	central nervous system development	4	1.155928e-8	1.493112e-4	3.73278e-5	1.198882	706.4916	847	49233	0.1694	0.01720391	398	870	875	ABAT,ABCB4,ACSL3,ADARB1,ADCYAP1,ADORA2A,AFF2,AGTPBP1,AHI1,AKT3,ALDH1A2,ALDH3A2,ALDH5A1,ANXA3,APAF1,APP,ARL6,ARX,ASCL1,ASIC2,ATM,ATOH1,ATP2B1,ATP2B4,ATRX,ATXN1,AVPR2,AXIN1,B3GNT5,BARHL1,BASP1,BBS2,BCAN,BCL11B,BCL2A1,BCL2L11,BCR,BID,BMP2,BMP4,BMP7,BMPR1A,BPTF,BRCA2,BTBD3,CA10,CASP3,CCDC85C,CCKAR,CD3E,CD9,CDH11,CDH2,CDH22,CDK5,CDK5R1,CDK5R2,CDK5RAP3,CDK6,CDON,CELSR1,CHD5,CHD7,CITED1,CNTN2,CNTN4,CNTN…	AARS,ABAT,ABCB4,ABCB6,ABL1,ABR,ABT1,ACAN,ACAT1,ACSL3,ACTB,ACTL6A,ACTL6B,ACVR1B,ADAM22,ADAM23,ADARB1,ADCYAP1,ADGRA2,ADGRG1,ADORA2A,AFF2,AGER,AGTPBP1,AGTR2,AHI1,AK4,AK8,AKT1,AKT3,ALDH1A2,ALDH1A3,ALDH3A2,ALDH5A1,ALK,ANKLE2,ANP32B,ANXA3,APAF1,APOD,APP,AQP1,ARCN1,ARHGAP11B,ARHGAP35,ARID1A,ARL13B,ARL6,ARMC4,ARNT2,ARPC5,ARRB2,ARSB,ARX,ASCL1,ASIC2,ASPA,ASPM,ATAT1,ATF5,ATIC,ATM,ATN1,ATOH1,ATP1A3,ATP2B1,AT…
GO Biological Process	GO:0009887	animal organ morphogenesis	3	5.657525e-9	7.307825e-5	2.435942e-5	1.201782	715.6039	860	49868	0.172	0.01724553	405	857	858	ABLIM1,ACVRL1,ADAMTS16,ADAMTS5,ADARB1,ADGRG6,AGTPBP1,AHI1,AKT3,ALDH1A2,ALPL,ALX4,AMELX,ANKRD1,APLP1,AQP6,AR,AREG,ARID2,ARID5B,ARL6,ASXL1,ATOH1,ATP8A2,AXIN1,AXIN2,BARX2,BBS2,BCAR3,BCL11B,BCL2L11,BCOR,BCR,BHLHE41,BMP2,BMP4,BMP7,BMPR1A,BMPR1B,BRAF,BTRC,CA2,CALB1,CARM1,CAV1,CCL2,CDH2,CDON,CEBPB,CELA1,CELSR1,CHD7,CHST11,CHSY1,CITED1,CITED2,CLIC5,COL11A1,COL1A2,COL2A1,COL3A1,COL5A1,COL8A1,CPE,CRB1,CRB2…	ABLIM1,ABR,ACP4,ACP5,ACTA1,ACTA2,ACTC1,ACTG2,ACVR1,ACVR2B,ACVRL1,ADAM15,ADAMTS1,ADAMTS16,ADAMTS5,ADARB1,ADGRG6,ADM,AES,AGTPBP1,AGTR2,AHI1,AKT3,ALDH1A2,ALDH1A3,ALPL,ALX1,ALX3,ALX4,AMBN,AMELX,AMTN,ANKRD1,ANKRD11,APLP1,AQP1,AQP3,AQP5,AQP6,AR,AREG,ARG1,ARID1A,ARID2,ARID5B,ARL13B,ARL6,ASH1L,ASXL1,ATF2,ATOH1,ATP6V1B1,ATP8A2,AXIN1,AXIN2,BAK1,BARX2,BAX,BBS2,BBS4,BBS5,BBS7,BCAR3,BCL11B,BCL2,BCL2L11,BCOR,B…
GO Biological Process	GO:0007389	pattern specification process	2	3.245797e-10	4.192596e-6	2.096298e-6	1.337634	339.4053	454	23652	0.0908	0.01919499	197	405	405	ABI1,ACVR2A,AHI1,ALDH1A2,ALX4,ARL6,ASCL1,ASPH,ATM,ATP6AP2,AXIN1,AXIN2,BARX1,BASP1,BCOR,BICC1,BMP2,BMP4,BMP7,BMPR1A,BMPR1B,BPTF,CDON,CELSR1,CELSR2,CHSY1,CITED1,CITED2,COBL,CRB2,CTNNB1,CTNNBIP1,CXXC4,DAAM2,DBX1,DISP1,DKK1,DLL1,DLX1,DLX2,DMRT3,DMRTA2,DNAH11,DNAI1,DPCD,DRC1,DSCAML1,DUSP6,DYNC2LI1,EDN1,EFNB1,EGF,EGR2,EMX1,EMX2,EN1,EOMES,EP300,ERBB4,EVX1,EYA1,FEZF1,FGF10,FGF8,FGFR2,FOXA1,FOXA2,FOXB1,FO…	ABI1,ACD,ACVR1,ACVR2A,ACVR2B,ADGRG1,AHI1,AIDA,ALDH1A2,ALG5,ALX1,ALX3,ALX4,AP1B1,ARC,ARL13B,ARL6,ARMC4,ASCL1,ASPH,ATM,ATP6AP2,AURKA,AXIN1,AXIN2,BARX1,BASP1,BBS4,BBS5,BBS7,BCOR,BICC1,BMI1,BMP2,BMP4,BMP5,BMP7,BMPR1A,BMPR1B,BMPR2,BPTF,BTG2,C2CD3,CC2D2A,CCDC103,CCDC151,CCDC39,CCDC40,CDON,CDX1,CDX2,CDX4,CELSR1,CELSR2,CER1,CFAP53,CFC1,CHRD,CHSY1,CITED1,CITED2,COBL,CRB2,CRKL,CTNNB1,CTNNBIP1,CXXC4,CYP26B1…
GO Biological Process	GO:0003002	regionalization	1	6.313744e-11	8.155463e-7	8.155463e-7	1.397088	274.1417	383	19104	0.0766	0.02004816	160	312	312	ABI1,ACVR2A,AHI1,ALDH1A2,ALX4,ASCL1,ATM,ATP6AP2,AXIN1,AXIN2,BARX1,BASP1,BMP2,BMP4,BMPR1A,BMPR1B,BPTF,CDON,CELSR1,CELSR2,CHSY1,CITED2,COBL,CRB2,CTNNB1,CTNNBIP1,CXXC4,DBX1,DISP1,DKK1,DLL1,DLX1,DLX2,DMRT3,DMRTA2,DPCD,DSCAML1,DUSP6,EDN1,EGF,EGR2,EMX1,EMX2,EN1,EOMES,EP300,EVX1,FEZF1,FGF10,FGF8,FGFR2,FOXA1,FOXA2,FOXB1,FOXC1,FOXD1,FOXF1,FOXG1,FZD5,GBX2,GLI2,GLI3,GPC3,GREM1,GREM2,GSC,GSX2,HES1,HES3,HES5,…	ABI1,ACD,ACVR2A,ACVR2B,ADGRG1,AHI1,AIDA,ALDH1A2,ALX1,ALX4,ARC,ARL13B,ASCL1,ATM,ATP6AP2,AURKA,AXIN1,AXIN2,BARX1,BASP1,BMI1,BMP2,BMP4,BMPR1A,BMPR1B,BMPR2,BPTF,BTG2,CDON,CDX1,CDX2,CDX4,CELSR1,CELSR2,CER1,CHRD,CHSY1,CITED2,COBL,CRB2,CRKL,CTNNB1,CTNNBIP1,CXXC4,CYP26B1,CYP26C1,DBX1,DCANP1,DDIT3,DISP1,DKK1,DLL1,DLL3,DLL4,DLX1,DLX2,DMRT3,DMRTA2,DNAAF1,DPCD,DSCAML1,DUSP6,DVL2,DYNC2H1,EDN1,EGF,EGR2,EMX1,EM…
